# Identifying novel regulators of placental development using time series transcriptomic data and network analyses

**DOI:** 10.1101/2022.05.17.492330

**Authors:** Ha T. H. Vu, Haninder Kaur, Kelby R. Kies, Rebekah R. Starks, Geetu Tuteja

## Abstract

The placenta serves as a connection between the mother and the fetus during pregnancy, and provides the fetus with oxygen, nutrients, and growth hormones. However, the regulatory mechanisms and dynamic gene interaction networks underlying early placental development are understudied. Here, we generated RNA sequencing (RNA-seq) data from mouse fetal placenta tissues at embryonic day (e) 7.5, e8.5 and e9.5 to identify genes with timepoint-specific expression, then inferred gene interaction networks to analyze highly connected network modules. We determined that timepoint-specific gene network modules associated with distinct developmental processes, and with similar expression profiles to specific human placental cell populations. From each module, we obtained hub genes and their direct neighboring genes, which were predicted to govern placental functions. We confirmed that four novel candidate regulators identified through our analyses regulate cell migration in the HTR-8/SVneo cell line. Upon conclusion of this study, we were able to predict several novel regulators of placental development using network analysis of bulk RNA-seq data. Our findings and analysis approaches will be valuable for future studies investigating the transcriptional landscape of early placental development.
