## Supplementary Tables for "Identifying novel regulators of placental development using time series transcriptomic data and network analyses": tableS2.xlsx

### Sheet: TGC differentiation
Gene	Citation	e7.5-hierClust	e8.5-hierClust	e9.5-hierClust	No group
Hand1	Rossant, J. & Cross, J.C. Placental development: lessons from mouse mutants. Nat. Rev. Genet 2, 538-548 (2001).	1
Mdfi		1	1
Ascl2	Hemberger, M. & Cross, J.C. Genes governing placental development. Trends Endocrinol. Metab 12, 162-168 (2001).	1
Bhlhe40	Hu, D. & Cross, J.C. Development and function of trophoblast giant cells in the rodent placenta. Int. J. Dev. Biol. 54, 341-354 (2010).			1
Eed		1	1
Snai1		1
Gata2		1
Gata3		1
Sox15		1
Lif		1
Lifr		1	1	1
Socs3		1
Jak1		1
Stat3				1
Rxra			1	1
Rxrb		1
Pthlh		1
Fbxw7		1	1
Chm			1
Ccne1			1
Ccne2		1	1	1
Cdkn1c		1	1	1
Trp53		1	1	1
Mfn2				1
Gmnn		1	1
Procr	Cross, J.C. How to make a placenta: mechanisms of trophoblast cell differentiation in mice--a review. Placenta 26 Suppl A, S3-9 (2005).			1
Total counts		19	11	9	0
Process: Trophoblast giant cell differentiation

### Sheet: EPCandSPTmaintanance
Gene	Citation	e7.5-hierClust	e8.5-hierClust	e9.5-hierClust	No group
Ascl2	Hu, D. & Cross, J.C. Development and function of trophoblast giant cells in the rodent placenta. Int. J. Dev. Biol. 54, 341-354 (2010).	1
Sp1		1	1
Sp3		1
Pparg			1	1
Ppard		1	1
Epas1				1
Arnt			1
Hif1a		1	1
Cited1		1	1
Cited2		1		1
Dnmt3l			1
Krt8				1
Krt18				1
Krt19		1
Gjb3		1
Gjb5		1
Birc6		1	1	1
Hopx		1
Tln1				1
Nodal	Cross, J.C. How to make a placenta: mechanisms of trophoblast cell differentiation in mice--a review. Placenta 26 Suppl A, S3-9 (2005).				1
Egfr	Rossant, J. & Cross, J.C. Placental development: lessons from mouse mutants. Nat. Rev. Genet 2, 538-548 (2001).			1
Hsf1		1	1	1
Ets2		1
Total counts		14	9	9	1
Process: Ectoplacental cone and spongiotrophoblast maintenance

### Sheet: ChorioallantoicAttach
Gene	Citation	e7.5-hierClust	e8.5-hierClust	e9.5-hierClust	No group
Bmp7	Rossant, J. & Cross, J.C. Placental development: lessons from mouse mutants. Nat. Rev. Genet 2, 538-548 (2001).		1
Bmp5			1
Dnmt1			1
Itga4			1
Lhx1					1
Dnajb6		1	1	1
Lef1			1
Hnf1a					1
T (brachyury)					1
Vcam1				1
Cdx2	Cross, J.C. How to make a placenta: mechanisms of trophoblast cell differentiation in mice--a review. Placenta 26 Suppl A, S3-9 (2005).	1
Plpp3		1
Ccnf		1	1
Ccn1				1
Ubr5			1
Esrrb		1
Fgfr2		1	1	1
Nodal					1
Smad1				1
Tbx4			1	1
Ctbp2	Watson, E.D. & Cross, J.C. Development of structures and transport functions in the mouse placenta. Physiology (Bethesda) 20, 180-193 (2005).	1
Ctbp1		1		1
Grb2		1	1
Rbpj			1
Wnt7b		1	1
Zfp36l1				1
Total counts		10	13	8	4
Process: Chorioallantoic attachment

### Sheet: Branching-Labyrinth
Gene	Citation	e7.5-hierClust	e8.5-hierClust	e9.5-hierClust	No group
Dlx3	Rossant, J. & Cross, J.C. Placental development: lessons from mouse mutants. Nat. Rev. Genet 2, 538-548 (2001).			1
Fgfr2		1	1	1
Fzd5				1
Gab1		1	1
Gcm1				1
Grb2		1	1
Hgf					1
Hsp90ab1		1	1	1
Itgav		1	1	1
Junb		1
Lifr		1	1	1
Map2k1		1
Map2k2			1	1
Map3k3			1
Met				1
Pdgfra			1	1
Pdgfb				1
Pparg			1	1
Rxra			1	1
Rxrb		1
Sos1		1
Vhl				1
Wnt2				1
Adra2a	Watson, E.D. & Cross, J.C. Development of structures and transport functions in the mouse placenta. Physiology (Bethesda) 20, 180-193 (2005).	1
Adra2b				1
Adra2c				1
Itga4			1
Arnt			1
Itgb1		1	1
Bmp7			1
Bmp5			1
Bmp2				1
Birc6		1	1	1
Cebpa				1
Cebpb				1
Cited1		1	1
Chm			1
Ctbp2		1
Gjb2				1
Gjb3		1
Gjc1		1		1
Ccnf		1	1
Ubr5			1
Mapk1			1
Mapk7			1	1
Fosl1		1
Igf2			1	1
Krt8				1
Krt19		1
Lama5				1
Ubp1		1	1
Stk11		1	1
Plpp3		1
Muc1				1
Slc8a1					1
Pnpla6		1	1
Med1			1
Akt1		1	1
Plk2				1
Ncoa6			1	1
Raf1		1	1
Rb1				1
Rock2			1	1
Ube2l3		1	1
Zfp36l1				1
Cnn1					1
Dll4		1
Esx1				1
Hey1				1
Hey2			1
Notch1				1
Notch4				1
Rbpj			1
Tfap2c	Cross, J.C. How to make a placenta: mechanisms of trophoblast cell differentiation in mice--a review. Placenta 26 Suppl A, S3-9 (2005).	1
Cited2		1		1
Egfr				1
Il10					1
Itgb8					1
Krt18				1
Neurod6					1
Cul7		1	1
Cdkn1c		1	1	1
Tfeb				1
Total counts		32	37	42	6
Process: Labyrinth branching and vascularization - Syncytiotrophoblast
