## Supplementary Tables for "Identifying novel regulators of placental development using time series transcriptomic data and network analyses": tableS8.xlsx

### Sheet: proportion
Group	e7.5_2	e7.5_3	e7.5_4	e7.5_5	e7.5_6	e8.5_1	e8.5_2	e8.5_3	e8.5_4	e8.5_5	e8.5_6	e9.5_1	e9.5_2	e9.5_3	e9.5_4	e9.5_5
Cell group 1	0.0245419	0.0424581	0.0313562	0.0382418	0.0322573	0.0689035	0.0324899	0.0392046	0.00861098	0.0128649	0.0666811	0.109332	0.482242	1.27187e-06	0.12693	0.0470962
Cell group 2	0.0630893	3.70392e-06	0.0404292	0.223544	0.257918	0.562573	0.634108	0.629201	0.600647	0.567789	0.421806	0.0339193	0.276517	0.0330579	0.153854	0.214746
Cell group 3	0.79984	0.876859	0.856099	0.701994	0.545627	0.116734	0.19948	0.221208	0.128779	0.145316	0.213158	0.0114286	4.19792e-06	0.0141001	0.00939187	0.0531308
Cell group 4	0.0410366	0.0713951	0.0504481	0.0473275	0.0290866	0.133485	0.100564	0.0718124	0.245138	0.240464	0.302824	0.386482	0.0224796	0.410234	2.6354e-06	0.1995
Cell group 5	0.062932	0.0484857	0.03623	2.34702e-06	0.0266256	0.115689	0.077578	0.0584304	0.00598879	0.0357475	0.0129336	0.478278	0.210881	0.545115	0.740202	0.397407

### Sheet: markers
Cell group 1	e7.5specific	e8.5specific	e9.5specific		Cell group 2	e7.5specific	e8.5specific	e9.5specific		Cell group 3	e7.5specific	e8.5specific	e9.5specific		Cell group 4	e7.5specific	e8.5specific	e9.5specific		Cell group 5	e7.5specific	e8.5specific	e9.5specific
Apoe		1			Anp32e		1			A4galt	1				Abhd2			1		Arf2			1
Apoa1					Apex1					AA467197	1				Ada			1		Arhgef6			1
Star			1		BC005537					Adamts9	1				Alpl			1		Atp11a		1	1
Rbp4					Bms1					Adap1	1				Arvcf			1		Batf3			1
					Cand1		1			Adm	1				Ass1			1		Car4			1
					Caprin1		1			Arhgap22	1				Atp5g2			1		Cd320			1
					Casc3					Arrb2	1				B3gnt7			1		Cotl1			1
					Cebpz					Ascl2	1				Bin1			1		Crip1			1
					Cldn4			1		Asns	1				Chchd10			1		Dio3			1
					Csrp2		1	1		AU018091	1				Crip2			1		Dlk1			1
					Cstf1		1			B4galt5	1				Csnk1e		1	1		Fabp3			1
					Dcun1d1			1		Bcat1	1				Cyb5r3			1		Fabp5			1
					Ddx1		1			Bst2	1				Cyp11a1			1		Fam129b			1
					Ddx21					Cd200	1				Cyp17a1			1		Fn1			1
					Ddx24		1			Cd47	1				Dapk3			1		Gjb2			1
					Dek					Ceacam9	1				Dbnl		1	1		Gm14593
					Denr					Chd7	1				Egfl7			1		Hba-x			1
					Dis3					Cpm	1				Elovl1		1			Hbb-bh1			1
					Ecd		1			Cracr2b	1				Epn3			1		Hbb-y			1
					Fem1b		1			Cryab					Faim					Ldhb			1
					Fpgs		1			Ctla2a	1				Fam57a			1		Mest			1
					Ftsj3					Cts7	1				Fblim1					Mfge8			1
					Fubp1		1			Cts8	1				Fbxl19		1	1		Pparg			1
					Gatad2a					Ctsl	1				Fdx1					Prdx5			1
					Gm4739					Dgkd	1				Ftl1			1		Prl2b1			1
					Gm9855					Ecm1	1				Gdpd5			1		Prl2c5			1
					Hdgf					Efhd2	1				Gm29084					Prl3b1			1
					Hells		1			Efs	1				Gnas			1		Prl7d1			1
					Hmmr					Egln1	1				Hdac6		1	1		Rnd2			1
					Hnrnpa1		1			Elf5	1				Helz			1		Rtl8a			1
					Hnrnpab					Entpd1	1	1			Ints6			1		Septin4			1
					Hspbap1					Ero1l	1				Lama5			1		Slc4a2			1
					Impa1		1			Ets2	1				Lamc1		1	1		Stmn1			1
					Iws1		1			Ext1	1				Ldlr			1		Tfeb			1
					Kif11					Fam171a1	1	1			Limk2			1		Tfrc			1
					Kif20a		1			Fam83f	1				Llgl2		1	1		Tle5			1
					Kpna1		1			Fhl3	1				Lpcat1			1		Tmem150a			1
					Lbr		1			Fth1	1				Lzts2			1		Tpbpa			1
					Lmnb1					Fxyd5	1				Maged2		1			Ucp2			1
					Lsg1					Gjb5	1				Mgll			1		Vat1			1
					Mak16					Gm13305					Mob3a					Zfp36l3			1
					Mapk14		1	1		Gm49172					Nabp1		1	1
					Mcm2					Gne	1				Ncor2			1
					Mcm6					Hilpda	1				Noct
					Mpp6		1			Hk2	1				P4ha2			1
					Msh6		1			Hmox1	1				Pde10a
					Myef2		1			Htra1	1				Pex5
					Nedd4		1	1		Ier3	1				Por
					Nek2					Irs3	1				Pramef12			1
					Nmd3		1			Irx2	1				Prl2c2			1
					Npm1		1			Itgb3	1				Prr12			1
					Nup37					Jam3	1				Prr5			1
					Orc2			1		Jdp2	1				Ptgr1			1
					Paics		1			Junb	1				Rbms2			1
					Parp1		1			Kctd12	1				Rhox6			1
					Plk4		1			Kdelr3	1				Rhox9			1
					Polr1a					Lipg	1				Rps3a2
					Ppp1r7		1			Mif4gd	1				Rps3a3
					Prc1		1			Mmp9	1				Rxra			1
					Prmt3					Mpzl1	1	1			Rybp
					Ptges3-ps					Mpzl2	1				Scarb1			1
					Pum2		1			Myc	1				Selenom			1
					Pus7		1			Neu1	1				Serpinb9b			1
					Pwp1		1			Nfkbiz	1				Serpinb9d			1
					Racgap1		1			Pak1	1				Sgce			1
					Rbm19					Pam	1				Sin3b			1
					Rbm28					Pecam1	1				Spsb3			1
					Rbm34					Pfpl	1				Srebf2			1
					Rcc1		1			Pla2g12a	1				Stard10		1
					Riok2					Pla2g2f	1				Tead3			1
					Rrp15					Pla2g5	1				Tgm2			1
					Sae1		1			Plac8	1				Tmem106a
					Sephs1					Plau	1				Tmem120a			1
					Srcap					Plet1	1				Tnfrsf12a			1
					Srpk1		1			Pltp	1				Tns2			1
					Srrm1		1			Prl2a1	1				Tor2a			1
					Supt16					Prl5a1	1				Tpcn1			1
					Tcf3					Prl8a9	1				Trpv2
					Tcp1					Ptgis	1				Tubb2a			1
					Tead2			x		Rab26os					Tubg1			1
					Tex10		1			Rab8b	1				Ubc			1
					Tfam					Rpia	1				Ube2h			1
					Tmpo		1			S100a13	1				Unc119			1
					Tnpo1					S100a16	1
					Tpx2					Satb1	1
					Trnt1					Scin	1
					Tsr1					Sdc1	1
					Ttll4		1			Sema3f	1
					Twf1		1			Sema4c	1
					Umps					Sema7a	1
					Utp25					Serpinb9g	1
					Utp4					Sipa1l2	1
					Wdr12					Slc38a3	1	1
					Wdr36					Snhg20
					Wdr73					Spn	1
					Wdr77					Ssbp4	1
					Xpo5					Tmem132e	1
					Zfp106		1	1		Trim8	1
					Znhit6		1			Upp1	1
					Zranb2		1			Was	1
Total	0	1	1			0	45	7			95	4	0			0	10	66			0	1	40
