## Supplementary Tables for "Identifying novel regulators of placental development using time series transcriptomic data and network analyses": tableS10.xlsx

### Sheet: e7.5genes
target_id	ens_gene	ext_gene	pval	qval	test_stat	rss	degrees_free	mean_obs	var_obs	tech_var	sigma_sq	smooth_sigma_sq	final_sigma_sq	TPM_e7.5	TPM_e9.5	log2FC
ENSMUST00000113059.7	ENSMUSG00000032363	Adamts7	1.68875e-05	0.000679933	18.5116	33.2046	1	5.60548	3.6894	1.15509	2.53431	0.0640842	2.53431	13.5233	1.36268	-3.31093
ENSMUST00000147250.7	ENSMUSG00000032363	Adamts7	4.40099e-05	0.00132899	16.6901	130.632	1	4.35514	14.5147	1.34873	13.166	0.144413	13.166	18.4114	1.13471	-4.02021
ENSMUST00000113060.2	ENSMUSG00000032363	Adamts7	0.0002362	0.00431731	13.5187	28.169	1	5.24204	3.12989	1.45311	1.67678	0.0785172	1.67678	8.05814	1.42957	-2.49486
ENSMUST00000033054.9	ENSMUSG00000030790	Adm	8.07542e-11	4.77419e-07	42.2395	73.0255	1	8.6833	8.11394	0.00126318	8.11268	0.0242167	8.11268	2704.66	14.8115	-7.51258
ENSMUST00000238893.1	ENSMUSG00000074361	C5ar2	0.00613818	0.0456808	7.50928	57.2635	1	5.22374	6.36261	0.622995	5.73961	0.0793706	5.73961	12.9486	2.22825	-2.53881
ENSMUST00000028294.6	ENSMUSG00000026928	Card9	9.39788e-07	0.000104314	24.0477	21.2706	1	5.28539	2.3634	0.295019	2.06838	0.0765524	2.06838	18.5589	2.19554	-3.07947
ENSMUST00000084838.13	ENSMUSG00000055447	Cd47	1.32229e-09	2.42609e-06	36.7802	8.43227	1	7.56213	0.936919	0.000998932	0.93592	0.0279592	0.93592	35.5754	6.91179	-2.36375
ENSMUST00000229104.1	ENSMUSG00000055447	Cd47	0.00164658	0.0177422	9.90693	11.9088	1	5.48521	1.3232	1.03885	0.284346	0.0684042	0.284346	26.7131	4.55158	-2.55311
ENSMUST00000108498.2	ENSMUSG00000078795	Ceacam15	2.75743e-06	0.000203774	21.9784	30.2411	1	5.6994	3.36012	0.0099912	3.35013	0.0609478	3.35013	59.7802	3.00246	-4.31545
ENSMUST00000029521.4	ENSMUSG00000027913	Crct1	4.46522e-06	0.000281594	21.054	52.3216	1	2.13586	5.81351	0.145525	5.66799	0.807415	5.66799	7.27083	1.06796	-2.76727
ENSMUST00000021892.6	ENSMUSG00000021440	Cts7	4.48007e-08	1.72736e-05	29.9297	27.4489	1	7.20706	3.04988	0.023707	3.02617	0.0309671	3.02617	204.888	8.92918	-4.52016
ENSMUST00000224986.1	ENSMUSG00000021440	Cts7	6.36929e-07	8.28599e-05	24.7971	31.6034	1	7.5902	3.51148	0.0257426	3.48574	0.0277645	3.48574	364.824	15.0291	-4.60137
ENSMUST00000224773.1	ENSMUSG00000021440	Cts7	0.000762302	0.0101249	11.3308	66.4824	1	5.45941	7.38693	0.0669092	7.32002	0.069382	7.32002	55.1136	2.68504	-4.35939
ENSMUST00000021891.4	ENSMUSG00000057446	Cts8	6.23479e-07	8.18496e-05	24.8383	25.314	1	7.52734	2.81266	0.00132435	2.81134	0.0282087	2.81134	147.534	8.36419	-4.14068
ENSMUST00000116304.2	ENSMUSG00000038642	Ctss	1.57548e-05	0.000649831	18.6439	23.0535	1	4.06911	2.5615	0.0580242	2.50347	0.180057	2.50347	9.39315	1.54692	-2.60221
ENSMUST00000090487.11	ENSMUSG00000039742	Fam71f1	2.63325e-06	0.000196559	22.0668	60.8766	1	2.9844	6.76407	0.392713	6.37135	0.457329	6.37135	6.44814	1.07546	-2.58393
ENSMUST00000000834.3	ENSMUSG00000000817	Fasl	6.01942e-09	5.54937e-06	33.8284	12.857	1	6.55444	1.42856	0.00259355	1.42597	0.039647	1.42597	46.5697	6.1105	-2.93003
ENSMUST00000058595.6	ENSMUSG00000042993	Ifnk	1.76454e-05	0.000698568	18.4279	43.9398	1	2.37455	4.8822	0.118994	4.76321	0.697712	4.76321	6.3593	1.11069	-2.51741
ENSMUST00000028881.13	ENSMUSG00000027398	Il1b	7.11274e-06	0.000383828	20.1627	27.1524	1	3.67989	3.01694	0.0890925	2.92785	0.248042	2.92785	8.57598	1.28799	-2.73517
ENSMUST00000092163.8	ENSMUSG00000069516	Lyz2	8.35384e-07	9.76904e-05	24.2745	19.917	1	5.26522	2.213	0.0142481	2.19876	0.0774568	2.19876	26.6576	2.85829	-3.22132
ENSMUST00000034492.5	ENSMUSG00000043089	Mmp1a	2.28695e-11	2.43368e-07	44.7082	133.7	1	3.17293	14.8555	0.0615748	14.7939	0.394854	14.7939	19.6261	1.00311	-4.29022
ENSMUST00000047888.7	ENSMUSG00000041620	Mmp1b	2.59505e-06	0.000195577	22.0949	19.8849	1	4.71213	2.20943	0.0222125	2.18722	0.111083	2.18722	14.9894	1.95491	-2.93877
ENSMUST00000017881.2	ENSMUSG00000017737	Mmp9	2.7311e-10	1.14224e-06	39.858	29.5782	1	8.12006	3.28646	0.00120585	3.28526	0.0251217	3.28526	233.971	8.94162	-4.70965
ENSMUST00000137626.1	ENSMUSG00000017737	Mmp9	7.78886e-08	2.42356e-05	28.8579	29.0429	1	3.70566	3.22699	0.103792	3.12319	0.242357	3.12319	39.2499	2.34277	-4.0664
ENSMUST00000081035.8	ENSMUSG00000046805	Mpeg1	8.61038e-07	9.95959e-05	24.2162	23.4767	1	4.98068	2.60853	0.0152263	2.5933	0.0923195	2.5933	6.81873	1.35192	-2.33449
ENSMUST00000006662.3	ENSMUSG00000006490	Prl8a9	3.62924e-05	0.00115465	17.0561	12.7809	1	7.93807	1.4201	0.000467118	1.41964	0.0258194	1.41964	399.78	59.8477	-2.73984
ENSMUST00000170122.3	ENSMUSG00000090733	Rps27	0.00436565	0.0358944	8.12511	13.6495	1	5.40827	1.51661	0.910673	0.605939	0.0713812	0.605939	183.194	30.868	-2.56919
ENSMUST00000098911.9	ENSMUSG00000074457	S100a16	0.000313152	0.00527285	12.99	73.0319	1	4.82779	8.11466	1.91783	6.19684	0.102377	6.19684	51.3455	2.87311	-4.15955
ENSMUST00000050397.1	ENSMUSG00000050635	Sprr2f	0.000354848	0.00575808	12.7561	54.4556	1	2.43396	6.05062	0.0457259	6.00489	0.671565	6.00489	10.4473	1.52397	-2.77723

### Sheet: e9.5genes
target_id	ens_gene	ext_gene	pval	qval	test_stat	rss	degrees_free	mean_obs	var_obs	tech_var	sigma_sq	smooth_sigma_sq	final_sigma_sq	TPM_e7.5	TPM_e9.5	log2FC
ENSMUST00000051414.1	ENSMUSG00000045330	4933402E13Rik	0.00393282	0.0332987	8.31458	52.7028	1	5.01619	5.85587	0.462976	5.39289	0.090217	5.39289	2.40784	21.7592	3.17582
ENSMUST00000156068.2	ENSMUSG00000018451	6330403K07Rik	0.000286075	0.00495007	13.1594	65.5379	1	2.95074	7.28199	0.618222	6.66377	0.468589	6.66377	1.20527	6.7093	2.47681
ENSMUST00000047753.4	ENSMUSG00000040584	Abcb1a	1.94839e-09	3.11966e-06	36.0246	37.0034	1	4.53043	4.11149	0.130576	3.98091	0.126713	3.98091	1.10275	6.11757	2.47186
ENSMUST00000009058.9	ENSMUSG00000028970	Abcb1b	5.91133e-08	2.0424e-05	29.3923	42.0319	1	5.073	4.67021	0.0801993	4.59001	0.0870157	4.59001	1.22109	12.2304	3.32424
ENSMUST00000039631.9	ENSMUSG00000035783	Acta2	1.47149e-05	0.000619912	18.7741	56.486	1	5.29975	6.27623	0.128425	6.1478	0.0759187	6.1478	2.03755	43.1063	4.40299
ENSMUST00000238147.1	ENSMUSG00000035783	Acta2	3.3546e-05	0.0010877	17.2055	108.964	1	3.23826	12.1071	0.148058	11.9591	0.373248	11.9591	1.57368	36.6942	4.54334
ENSMUST00000090269.6	ENSMUSG00000068614	Actc1	1.03337e-07	2.8489e-05	28.3104	53.8179	1	3.40433	5.97976	0.236981	5.74278	0.320863	5.74278	1.08032	11.2907	3.38559
ENSMUST00000033876.13	ENSMUSG00000031486	Adgra2	0.000312647	0.00526768	12.9931	29.2866	1	5.46712	3.25407	1.55689	1.69718	0.0690879	1.69718	1.53501	9.11052	2.56928
ENSMUST00000093271.7	ENSMUSG00000031785	Adgrg1	1.39764e-05	0.000600208	18.8723	12.95	1	6.98621	1.43889	0.466352	0.972539	0.0333968	0.972539	4.99377	38.449	2.94474
ENSMUST00000051259.9	ENSMUSG00000060470	Adgrg3	3.00546e-10	1.14224e-06	39.6711	16.309	1	6.03436	1.81211	0.00790086	1.80421	0.0509647	1.80421	2.92466	26.4029	3.17435
ENSMUST00000238137.1	ENSMUSG00000025172	Ankrd2	0.000633208	0.0088453	11.6757	66.5895	1	3.04599	7.39883	0.621651	6.77718	0.437129	6.77718	1.401	9.39736	2.7458
ENSMUST00000026172.2	ENSMUSG00000025172	Ankrd2	0.000728444	0.00979506	11.4152	34.4712	1	3.47628	3.83013	0.850983	2.97915	0.299882	2.97915	1.50291	7.61433	2.34096
ENSMUST00000124790.7	ENSMUSG00000079042	Apela	4.17866e-09	4.7306e-06	34.5387	99.2789	1	3.22274	11.031	0.133743	10.8972	0.378349	10.8972	1.04389	30.9032	4.88772
ENSMUST00000142822.3	ENSMUSG00000079042	Apela	3.62971e-06	0.000245712	21.4511	71.6862	1	1.88438	7.96513	0.930569	7.03457	0.934366	7.03457	1	7.76795	2.95753
ENSMUST00000057019.8	ENSMUSG00000044338	Aplnr	2.88607e-07	5.10173e-05	26.3245	58.9878	1	4.49571	6.5542	0.101944	6.45225	0.130001	6.45225	1.11707	11.6014	3.37651
ENSMUST00000055327.7	ENSMUSG00000028435	Aqp3	4.87544e-07	7.12198e-05	25.3125	8.19949	1	6.72974	0.911055	0.00203472	0.90902	0.0368347	0.90902	9.39335	50.6502	2.43086
ENSMUST00000043294.11	ENSMUSG00000042607	Asb4	1.35778e-06	0.000128094	23.3396	102.581	1	3.7473	11.3979	0.144577	11.2533	0.233609	11.2533	1.06481	12.5043	3.55376
ENSMUST00000091237.11	ENSMUSG00000031441	Atp11a	0.00168463	0.0180354	9.86489	10.8052	1	7.01123	1.20058	1.00143	0.199145	0.0330988	0.199145	3.17324	17.1178	2.43147
ENSMUST00000143359.7	ENSMUSG00000031441	Atp11a	0.00331848	0.0295488	8.62353	30.6375	1	3.63397	3.40417	0.440417	2.96375	0.258677	2.96375	2.65517	14.7384	2.47271
ENSMUST00000121565.7	ENSMUSG00000081044	AU015836	0.000379778	0.0060646	12.6291	34.9426	1	6.16274	3.88251	0.116344	3.76617	0.0476805	3.76617	4.40581	33.6787	2.93436
ENSMUST00000074989.6	ENSMUSG00000063382	Bcl9l	0.00016626	0.00336365	14.1785	94.2829	1	4.35756	10.4759	1.14191	9.33397	0.144149	9.33397	1.17816	9.9484	3.07793
ENSMUST00000075523.10	ENSMUSG00000074489	Bglap3	3.82708e-07	6.04247e-05	25.7796	13.9764	1	4.8093	1.55294	0.0354964	1.51744	0.10371	1.51744	3.81269	31.5996	3.05103
ENSMUST00000037286.9	ENSMUSG00000036907	C1ql2	4.12061e-08	1.61994e-05	30.0918	31.653	1	4.44381	3.517	0.0403194	3.47668	0.135111	3.47668	1.33362	11.5087	3.10931
ENSMUST00000232165.1	ENSMUSG00000045975	C2cd2	4.43616e-05	0.00133657	16.675	25.405	1	3.20576	2.82278	0.547898	2.27488	0.383954	2.27488	1.41114	9.20596	2.70571
ENSMUST00000103194.9	ENSMUSG00000000805	Car4	2.02109e-05	0.000768129	18.1693	20.4107	1	7.72511	2.26786	0.00356706	2.26429	0.02691	2.26429	29.0824	305.985	3.39524
ENSMUST00000108076.2	ENSMUSG00000000805	Car4	3.82891e-05	0.00119911	16.9544	15.0695	1	5.62471	1.67439	0.123517	1.55087	0.0634268	1.55087	8.90103	63.1328	2.82635
ENSMUST00000234717.1	ENSMUSG00000033597	Caskin1	1.35724e-07	3.31949e-05	27.7829	8.88558	1	6.86893	0.987287	0.106372	0.880914	0.0348784	0.880914	3.58211	18.2905	2.35221
ENSMUST00000070630.7	ENSMUSG00000056481	Cd248	1.10448e-10	5.87671e-07	41.6272	30.3832	1	4.83761	3.37591	0.0238976	3.35201	0.101678	3.35201	1.33423	12.4311	3.21988
ENSMUST00000110815.8	ENSMUSG00000016494	Cd34	4.58215e-05	0.00137202	16.6136	26.1193	1	5.15075	2.90215	0.927176	1.97497	0.0829289	1.97497	1.73553	14.1596	3.02833
ENSMUST00000016638.7	ENSMUSG00000016494	Cd34	0.000646845	0.00897922	11.6361	49.904	1	4.57694	5.54489	1.00148	4.54341	0.122467	4.54341	1.47238	12.0486	3.03265
ENSMUST00000031273.8	ENSMUSG00000029330	Cds1	4.99892e-08	1.87312e-05	29.7172	12.0122	1	6.48562	1.33469	0.00322135	1.33147	0.0408702	1.33147	3.26217	20.9378	2.6822
ENSMUST00000108491.7	ENSMUSG00000053228	Ceacam3	4.63139e-07	6.82623e-05	25.4115	40.6365	1	4.99468	4.51517	0.028204	4.48696	0.0914809	4.48696	1.24872	18.7633	3.90939
ENSMUST00000032977.10	ENSMUSG00000030732	Chrdl2	9.49921e-05	0.00225044	15.2337	23.4827	1	5.03456	2.60919	0.995423	1.61377	0.0891608	1.61377	2.00523	25.5853	3.67348
ENSMUST00000144808.1	ENSMUSG00000030732	Chrdl2	0.00129209	0.0149066	10.3538	30.0164	1	3.18908	3.33516	0.570382	2.76478	0.389483	2.76478	1.66713	9.03666	2.43843
ENSMUST00000070890.5	ENSMUSG00000056643	Chst13	3.03281e-11	2.6895e-07	44.1556	23.3142	1	5.30521	2.59047	0.0160456	2.57443	0.0756802	2.57443	2.08769	25.1195	3.58883
ENSMUST00000094814.5	ENSMUSG00000070803	Cited4	2.22374e-08	1.12687e-05	31.2887	35.4048	1	4.86922	3.93387	0.0454038	3.88846	0.0994784	3.88846	1.78749	31.0621	4.11915
ENSMUST00000043577.2	ENSMUSG00000041378	Cldn5	3.54839e-08	1.47975e-05	30.3818	13.6861	1	5.45877	1.52068	0.0087279	1.51195	0.0694067	1.51195	3.26152	25.1376	2.94623
ENSMUST00000114874.4	ENSMUSG00000079598	Clec2l	2.60875e-07	4.88606e-05	26.5196	33.3311	1	4.09651	3.70345	0.113742	3.58971	0.176228	3.58971	1.32407	12.7922	3.27221
ENSMUST00000081654.12	ENSMUSG00000001435	Col18a1	4.48208e-05	0.00134699	16.6555	21.2794	1	6.39326	2.36437	0.0694462	2.29493	0.0426291	2.29493	2.68129	20.0053	2.89938
ENSMUST00000001547.7	ENSMUSG00000001506	Col1a1	2.66385e-06	0.000198235	22.0446	40.1865	1	7.17059	4.46516	0.00337985	4.46178	0.0313379	4.46178	2.38738	75.6552	4.98594
ENSMUST00000031668.9	ENSMUSG00000029661	Col1a2	5.36034e-07	7.50561e-05	25.1296	35.7126	1	6.29197	3.96807	0.00837576	3.9597	0.0447253	3.9597	1.62858	31.6679	4.28134
ENSMUST00000028280.13	ENSMUSG00000026837	Col5a1	1.18128e-06	0.000120179	23.6075	46.4328	1	6.03496	5.1592	0.020938	5.13826	0.0509485	5.13826	1.31749	17.523	3.73338
ENSMUST00000238851.1	ENSMUSG00000026837	Col5a1	1.97552e-05	0.000756425	18.2128	62.9427	1	3.117	6.99364	0.168513	6.82512	0.413514	6.82512	1.1492	9.29278	3.01547
ENSMUST00000086430.4	ENSMUSG00000026042	Col5a2	1.39149e-05	0.00059836	18.8808	18.677	1	5.82869	2.07522	0.0107154	2.06451	0.0569014	2.06451	1.6185	9.10161	2.49146
ENSMUST00000034285.13	ENSMUSG00000031827	Cotl1	1.27007e-06	0.000124714	23.468	9.85241	1	7.88964	1.09471	0.00127829	1.09343	0.0260408	1.09343	30.1382	188.974	2.64852
ENSMUST00000169543.7	ENSMUSG00000044279	Crb3	1.60556e-05	0.000657651	18.6079	64.0912	1	2.77046	7.12124	0.616368	6.50487	0.533359	6.50487	1.21038	11.9488	3.30334
ENSMUST00000163763.1	ENSMUSG00000044279	Crb3	0.000100271	0.0023359	15.1316	37.7881	1	3.10536	4.19868	0.459851	3.73883	0.417401	3.73883	1.36543	8.34121	2.6109
ENSMUST00000097299.9	ENSMUSG00000044279	Crb3	0.00458174	0.0371783	8.03755	41.7607	1	4.42166	4.64008	0.716099	3.92398	0.137365	3.92398	2.60877	15.6777	2.58727
ENSMUST00000199089.4	ENSMUSG00000006360	Crip1	5.31857e-05	0.00151737	16.331	13.3682	1	3.78676	1.48535	0.359262	1.12609	0.225826	1.12609	2.93068	17.2896	2.5606
ENSMUST00000224224.1	ENSMUSG00000055298	Ctsj	1.31788e-08	8.55145e-06	32.3048	197.302	1	4.16263	21.9224	0.198028	21.7244	0.16737	21.7244	1.03645	190.841	7.52458
ENSMUST00000071526.5	ENSMUSG00000055298	Ctsj	2.03958e-08	1.06394e-05	31.4565	100.822	1	5.817	11.2024	0.184153	11.0183	0.057256	11.0183	1.6454	293.78	7.48015
ENSMUST00000021888.8	ENSMUSG00000021439	Ctsq	2.75342e-06	0.000203761	21.9811	40.8702	1	3.37602	4.54114	0.31888	4.22225	0.329438	4.22225	1.14342	8.88597	2.95818
ENSMUST00000021889.5	ENSMUSG00000055679	Ctsr	8.65364e-09	6.62126e-06	33.1224	92.959	1	4.25077	10.3288	0.216408	10.1124	0.156361	10.1124	1.10963	51.292	5.53058
ENSMUST00000115056.1	ENSMUSG00000045284	Dcaf12l1	0.000949334	0.0119527	10.9239	74.0773	1	4.2715	8.23082	2.39201	5.83881	0.153897	5.83881	1.33093	8.74158	2.71546
ENSMUST00000173014.1	ENSMUSG00000075707	Dio3	1.64119e-05	0.000666697	18.566	15.4478	1	7.01356	1.71642	0.00270989	1.71371	0.0330715	1.71371	9.56168	75.1842	2.97509
ENSMUST00000097228.4	ENSMUSG00000075707	Dio3	2.40601e-05	0.00086378	17.8374	99.9609	1	3.10101	11.1068	0.736301	10.3705	0.418851	10.3705	1.25551	13.261	3.40084
ENSMUST00000109842.8	ENSMUSG00000040856	Dlk1	2.49958e-05	0.000883574	17.7649	68.7095	1	2.88576	7.63439	0.851791	6.7826	0.491081	6.7826	1.1586	9.16869	2.98434
ENSMUST00000173812.1	ENSMUSG00000040856	Dlk1	8.53436e-05	0.00208972	15.4361	60.331	1	2.69123	6.70344	0.283386	6.42006	0.564059	6.42006	1.6103	19.7969	3.61987
ENSMUST00000109844.10	ENSMUSG00000040856	Dlk1	0.00020244	0.00387367	13.8083	102.142	1	5.44407	11.3492	0.120512	11.2286	0.0699733	11.2286	2.64877	98.6355	5.21871
ENSMUST00000102518.9	ENSMUSG00000057530	Ece1	1.92056e-06	0.000164602	22.6729	11.9183	1	6.21573	1.32426	0.00525126	1.319	0.0464285	1.319	2.51777	12.9633	2.36422
ENSMUST00000238983.1	ENSMUSG00000026921	Egfl7	3.23812e-07	5.52522e-05	26.1022	88.3152	1	2.27618	9.8128	1.18326	8.62954	0.741717	8.62954	1	7.13422	2.83475
ENSMUST00000022828.8	ENSMUSG00000022217	Emc9	2.94873e-06	0.000212309	21.8496	22.8956	1	4.01433	2.54396	0.362268	2.18169	0.188005	2.18169	1.8129	14.9645	3.04518
ENSMUST00000119475.5	ENSMUSG00000054690	Emcn	1.87129e-08	1.02647e-05	31.6237	14.7447	1	4.40927	1.6383	0.0293319	1.60897	0.138647	1.60897	1.78006	10.2764	2.52934
ENSMUST00000023105.4	ENSMUSG00000022468	Endou	7.51918e-07	9.19736e-05	24.4773	44.9125	1	5.06045	4.99028	0.127324	4.86296	0.0877065	4.86296	1.35389	27.8436	4.36216
ENSMUST00000100249.9	ENSMUSG00000022468	Endou	5.72072e-05	0.00159449	16.1929	70.8084	1	2.87241	7.8676	0.683725	7.18388	0.495824	7.18388	1.07332	10.7373	3.32248
ENSMUST00000074698.2	ENSMUSG00000023443	Esx1	0.000341645	0.00559331	12.827	38.2098	1	4.7691	4.24553	0.531769	3.71376	0.106683	3.71376	2.48976	18.0761	2.86001
ENSMUST00000113066.8	ENSMUSG00000023443	Esx1	0.00173797	0.0184431	9.80755	64.9194	1	3.91515	7.21327	0.394357	6.81891	0.203448	6.81891	1.62805	11.4087	2.80891
ENSMUST00000042974.14	ENSMUSG00000035104	Eva1a	1.48974e-07	3.55454e-05	27.6027	12.4942	1	5.06492	1.38824	0.016235	1.37201	0.0874595	1.37201	2.26988	12.8728	2.50363
ENSMUST00000059193.6	ENSMUSG00000048376	F2r	1.99347e-09	3.11966e-06	35.9801	10.4531	1	7.44556	1.16145	0.00102073	1.16043	0.0288323	1.16043	8.3238	58.4684	2.81234
ENSMUST00000029046.8	ENSMUSG00000027533	Fabp5	3.51927e-06	0.000240376	21.5103	10.8114	1	6.82905	1.20126	0.00238517	1.19888	0.0354159	1.19888	18.5825	121.226	2.70568
ENSMUST00000044989.11	ENSMUSG00000043549	Fam90a1b	1.02922e-05	0.000488519	19.4564	31.9939	1	4.71562	3.55487	0.0983629	3.45651	0.110807	3.45651	1.38921	9.77337	2.81459
ENSMUST00000029630.14	ENSMUSG00000028001	Fga	0.00604743	0.0452308	7.53611	70.9583	1	2.46018	7.88425	0.11536	7.76889	0.660155	7.76889	1.1047	7.99823	2.85603
ENSMUST00000001595.9	ENSMUSG00000001555	Fkbp10	2.30169e-06	0.000182788	22.3252	22.1428	1	5.01651	2.46031	0.0386526	2.42166	0.0901987	2.42166	1.62427	11.592	2.83526
ENSMUST00000040461.3	ENSMUSG00000034258	Flvcr2	3.10385e-06	0.000221407	21.7513	44.2855	1	5.3151	4.92062	0.0571302	4.86349	0.0752506	4.86349	1.43023	18.9957	3.73135
ENSMUST00000046049.13	ENSMUSG00000040181	Fmo1	0.00358089	0.0311632	8.48499	28.6711	1	4.45228	3.18567	0.129428	3.05625	0.134261	3.05625	1.64999	10.0769	2.61052
ENSMUST00000188894.6	ENSMUSG00000026193	Fn1	4.60659e-06	0.000289383	20.9943	11.681	1	8.23493	1.29788	0.0229423	1.27494	0.0247864	1.27494	7.7192	54.9487	2.83156
ENSMUST00000055226.12	ENSMUSG00000026193	Fn1	0.000435161	0.00668612	12.3748	93.1222	1	6.11772	10.3469	0.531297	9.81561	0.0487904	9.81561	1.50586	32.2472	4.42052
ENSMUST00000187627.1	ENSMUSG00000026193	Fn1	0.00233027	0.0228215	9.2693	14.9664	1	4.22329	1.66294	1.4664	0.196537	0.1597	0.196537	1.75277	9.85116	2.49066
ENSMUST00000091282.4	ENSMUSG00000073012	Fnd3c2	2.1363e-06	0.000175144	22.4684	24.292	1	4.58033	2.69911	0.0743278	2.62478	0.122165	2.62478	1.23845	6.68203	2.43176
ENSMUST00000106981.7	ENSMUSG00000001827	Folr1	2.01549e-05	0.000767099	18.1746	22.5591	1	5.39086	2.50657	0.510853	1.99572	0.0720809	1.99572	4.33311	47.8751	3.4658
ENSMUST00000150184.1	ENSMUSG00000001827	Folr1	0.000150765	0.00314709	14.3626	51.8136	1	2.0209	5.75707	1.09719	4.65988	0.864095	4.65988	1.55429	12.9917	3.06326
ENSMUST00000126204.7	ENSMUSG00000001827	Folr1	0.000310689	0.00524314	13.0048	66.1498	1	2.42665	7.34998	0.752111	6.59787	0.674762	6.59787	1.52741	7.71403	2.3364
ENSMUST00000106986.8	ENSMUSG00000001827	Folr1	0.00123662	0.0144326	10.4348	78.3197	1	3.27893	8.70219	0.962577	7.73962	0.360016	7.73962	1.71862	12.772	2.89367
ENSMUST00000181504.1	ENSMUSG00000042812	Foxf1	1.7766e-06	0.000155989	22.8226	36.4737	1	4.19169	4.05264	0.0790925	3.97354	0.163643	3.97354	1.24526	8.17708	2.71514
ENSMUST00000072331.12	ENSMUSG00000057092	Fxyd3	8.49141e-05	0.00208112	15.4456	39.771	1	3.05205	4.419	0.816127	3.60287	0.435127	3.60287	1.91729	21.4437	3.48341
ENSMUST00000171359.1	ENSMUSG00000057092	Fxyd3	0.000307163	0.00520328	13.0262	27.8965	1	3.04847	3.09961	0.0605912	3.03902	0.43631	3.03902	2.88583	24.9716	3.11323
ENSMUST00000102817.4	ENSMUSG00000047261	Gap43	1.5701e-08	9.32357e-06	31.9646	88.3868	1	2.85981	9.82075	0.139475	9.68128	0.500339	9.68128	1.02311	11.3774	3.47514
ENSMUST00000026119.7	ENSMUSG00000025127	Gcgr	5.43223e-07	7.5305e-05	25.1039	84.1743	1	2.65197	9.3527	0.0163477	9.33636	0.579738	9.33636	1.03012	6.21698	2.5934
ENSMUST00000024104.8	ENSMUSG00000023333	Gcm1	4.37804e-06	0.000278312	21.0918	104.965	1	3.35986	11.6628	0.0551375	11.6077	0.334408	11.6077	1.10421	13.7504	3.63839
ENSMUST00000090070.5	ENSMUSG00000054435	Gimap4	9.08152e-05	0.00217662	15.3187	22.1309	1	4.20224	2.45899	0.879209	1.57978	0.162314	1.57978	1.44977	7.61524	2.39306
ENSMUST00000055698.7	ENSMUSG00000046352	Gjb2	1.11835e-07	2.9902e-05	28.1575	48.4176	1	7.8945	5.37973	0.00182252	5.37791	0.0260179	5.37791	7.59044	402.445	5.72846
ENSMUST00000046005.8	ENSMUSG00000034762	Glis1	0.000394114	0.00623875	12.5599	35.6031	1	4.75019	3.9559	1.41657	2.53933	0.108119	2.53933	1.55047	9.30923	2.58596
ENSMUST00000148314.2	ENSMUSG00000087006	Gm13889	2.2686e-06	0.000181243	22.353	59.8828	1	2.92369	6.65364	0.433111	6.22053	0.477831	6.22053	1.0827	8.02118	2.88918
ENSMUST00000081133.4	ENSMUSG00000064016	Gm648	3.93457e-09	4.59385e-06	34.6558	16.6933	1	5.2656	1.85481	0.00847039	1.84634	0.0774396	1.84634	3.40402	32.611	3.26005
ENSMUST00000045970.7	ENSMUSG00000034220	Gpc1	3.73548e-06	0.000249382	21.396	15.895	1	6.78441	1.76611	0.00270973	1.7634	0.0360391	1.7634	3.83915	29.9737	2.96484
ENSMUST00000033450.2	ENSMUSG00000031119	Gpc4	3.05907e-07	5.28464e-05	26.2121	31.6042	1	4.07645	3.51158	0.0847468	3.42684	0.179022	3.42684	1.17555	6.4126	2.44757
ENSMUST00000070449.5	ENSMUSG00000056380	Gpr50	5.33015e-08	1.95591e-05	29.5928	45.1538	1	4.5285	5.01709	0.0911609	4.92592	0.126894	4.92592	1.15905	11.8073	3.34866
ENSMUST00000063359.7	ENSMUSG00000051839	Gypa	7.33809e-10	2.05497e-06	37.9286	35.769	1	4.65894	3.97433	0.0456765	3.92865	0.115399	3.92865	1.37039	17.0375	3.63605
ENSMUST00000082093.6	ENSMUSG00000059256	Gzmd	0.000679538	0.00930199	11.5444	9.12594	1	6.45873	1.01399	0.00300004	1.01099	0.041368	1.01099	16.0025	83.398	2.38172
ENSMUST00000089549.7	ENSMUSG00000022156	Gzme	0.00019844	0.00380901	13.8458	11.0789	1	5.67211	1.23099	0.00753979	1.22345	0.0618403	1.22345	7.36751	46.5679	2.66009
ENSMUST00000062620.8	ENSMUSG00000050440	Hamp	1.82114e-05	0.000713018	18.3678	28.608	1	1.95124	3.17867	0.150869	3.0278	0.89958	3.0278	1.23035	7.51123	2.60998
ENSMUST00000022108.8	ENSMUSG00000021613	Hapln1	6.4873e-05	0.00173108	15.9548	93.2391	1	3.97117	10.3599	0.0469155	10.313	0.194554	10.313	1.10621	6.66794	2.59161
ENSMUST00000020531.8	ENSMUSG00000055609	Hba-x	6.91056e-17	3.67697e-12	69.6983	304.264	1	4.82132	33.8071	3.79472e-05	33.8071	0.102841	33.8071	1	1971.63	10.9452
ENSMUST00000145569.1	ENSMUSG00000055609	Hba-x	7.89042e-11	4.77419e-07	42.2848	217.304	1	5.44019	24.1448	0.185131	23.9597	0.0701238	23.9597	1.22079	2374.76	10.9257
ENSMUST00000063957.5	ENSMUSG00000052217	Hbb-bh1	1.59618e-13	4.24647e-09	54.448	214.855	1	6.23529	23.8727	0.163368	23.7094	0.0459807	23.7094	1.41048	4839.36	11.7444
ENSMUST00000033229.4	ENSMUSG00000052187	Hbb-y	4.71195e-11	3.58162e-07	43.2933	261.08	1	5.76465	29.0089	0.118884	28.89	0.0588707	28.89	1.17898	4529.12	11.9075
ENSMUST00000071096.2	ENSMUSG00000028332	Hemgn	1.28316e-06	0.000124777	23.4483	70.9776	1	3.69131	7.8864	0.125206	7.7612	0.245497	7.7612	1.08409	10.2026	3.23438
ENSMUST00000215091.1	ENSMUSG00000032126	Hmbs	5.29948e-06	0.00031647	20.7259	37.6777	1	1.23844	4.18642	0.104065	4.08235	1.29534	4.08235	1.0017	5.55214	2.4706
ENSMUST00000034363.6	ENSMUSG00000031891	Hsd11b2	7.74188e-09	6.55865e-06	33.3389	38.3945	1	5.81069	4.26606	0.0135474	4.25251	0.0574484	4.25251	2.19547	54.691	4.6387
ENSMUST00000170847.1	ENSMUSG00000027869	Hsd3b6	5.65606e-06	0.000330349	20.6012	53.3722	1	6.8538	5.93024	0.0599682	5.87028	0.0350802	5.87028	5.17727	286.724	5.79133
ENSMUST00000029463.12	ENSMUSG00000027869	Hsd3b6	1.7125e-05	0.000685618	18.485	69.384	1	6.98423	7.70933	0.211713	7.49762	0.0334206	7.49762	4.19063	419.499	6.64536
ENSMUST00000099349.9	ENSMUSG00000074793	Hspa12b	7.76566e-09	6.55865e-06	33.3329	30.3074	1	4.51449	3.36749	0.112939	3.25455	0.128211	3.25455	1.19293	7.08708	2.57068
ENSMUST00000001055.14	ENSMUSG00000001029	Icam2	7.08724e-08	2.28544e-05	29.0407	15.9123	1	4.11301	1.76803	0.0594635	1.70857	0.173967	1.70857	1.58253	8.76659	2.46979
ENSMUST00000217371.1	ENSMUSG00000032394	Igdcc3	3.6881e-05	0.0011655	17.0255	108.816	1	3.28127	12.0906	0.0583239	12.0323	0.359258	12.0323	1.15577	7.76737	2.74857
ENSMUST00000047328.10	ENSMUSG00000039323	Igfbp2	0.00014953	0.00313311	14.3781	36.5577	1	4.82678	4.06197	0.377872	3.68409	0.10245	3.68409	2.7549	24.6746	3.16296
ENSMUST00000044297.6	ENSMUSG00000035551	Igfbpl1	4.16801e-07	6.35449e-05	25.6149	76.3288	1	3.45008	8.48097	0.316832	8.16414	0.307379	8.16414	1.0269	9.57099	3.22037
ENSMUST00000023691.11	ENSMUSG00000022969	Il10rb	4.14057e-08	1.61994e-05	30.0825	11.5296	1	5.54917	1.28107	0.0116259	1.26944	0.0660605	1.26944	3.04594	18.0504	2.56707
ENSMUST00000068603.7	ENSMUSG00000021676	Iqgap2	2.7748e-05	0.000951298	17.5662	14.4877	1	6.211	1.60974	0.00667979	1.60306	0.0465378	1.60306	2.28058	11.4865	2.33247
ENSMUST00000114144.8	ENSMUSG00000051243	Islr2	4.97557e-05	0.00145143	16.4574	17.1086	1	5.87326	1.90095	0.254532	1.64642	0.0555664	1.64642	2.36089	13.7557	2.54262
ENSMUST00000033591.5	ENSMUSG00000031239	Itm2a	8.65254e-10	2.24658e-06	37.6072	33.4995	1	6.17747	3.72216	0.00853707	3.71363	0.0473265	3.71363	2.949	74.7346	4.66348
ENSMUST00000067060.8	ENSMUSG00000054191	Klf1	6.14067e-09	5.54937e-06	33.7896	50.6105	1	3.76971	5.62339	0.17933	5.44406	0.229129	5.44406	1.12723	12.4784	3.46858
ENSMUST00000025254.8	ENSMUSG00000024395	Lims2	2.19823e-07	4.56888e-05	26.8505	13.4538	1	5.28382	1.49487	0.0200313	1.47483	0.0766222	1.47483	2.44543	15.3228	2.64752
ENSMUST00000016383.9	ENSMUSG00000016239	Lonrf3	1.94037e-07	4.17989e-05	27.0916	18.8682	1	5.95261	2.09647	0.00530892	2.09116	0.053253	2.09116	2.49741	21.885	3.13144
ENSMUST00000038160.5	ENSMUSG00000036446	Lum	8.67556e-07	0.000100132	24.2017	65.5472	1	3.50776	7.28303	0.246685	7.03634	0.291108	7.03634	1.04415	10.8467	3.37686
ENSMUST00000186014.1	ENSMUSG00000101026	Ly6g6g	2.33281e-07	4.64884e-05	26.7356	84.3082	1	2.13232	9.36757	0.393937	8.97364	0.809125	8.97364	1	6.15158	2.62096
ENSMUST00000026013.5	ENSMUSG00000025037	Maoa	7.2581e-08	2.32644e-05	28.9946	13.3736	1	7.0664	1.48595	0.0022871	1.48367	0.0324631	1.48367	4.57137	36.877	3.01202
ENSMUST00000034650.14	ENSMUSG00000032135	Mcam	7.74501e-05	0.00195121	15.6195	17.7118	1	5.01937	1.96798	0.75409	1.21389	0.0900328	1.21389	1.61573	8.66919	2.42372
ENSMUST00000090602.5	ENSMUSG00000027239	Mdk	0.000874195	0.0112543	11.0767	41.9076	1	4.12514	4.6564	0.295967	4.36043	0.172327	4.36043	2.56787	26.0655	3.3435
ENSMUST00000111309.7	ENSMUSG00000027239	Mdk	0.00325833	0.0291622	8.65686	22.4517	1	5.1486	2.49463	1.16512	1.32952	0.0830376	1.32952	7.44945	40.6049	2.44645
ENSMUST00000163949.8	ENSMUSG00000051855	Mest	4.82972e-07	7.09889e-05	25.3307	52.71	1	6.79894	5.85667	0.720402	5.13627	0.0358337	5.13627	3.05136	136.344	5.48165
ENSMUST00000157040.7	ENSMUSG00000051855	Mest	4.07704e-05	0.00125841	16.8352	58.1268	1	6.2263	6.45854	0.70262	5.75592	0.0461854	5.75592	3.10257	83.8054	4.75551
ENSMUST00000124665.2	ENSMUSG00000051855	Mest	0.000227776	0.00419788	13.5868	79.3027	1	4.12033	8.81141	0.535913	8.27549	0.172976	8.27549	1.25444	12.2391	3.28638
ENSMUST00000099106.9	ENSMUSG00000074604	Mgst2	2.61196e-05	0.000911922	17.6812	36.6613	1	2.84893	4.07348	0.646534	3.42694	0.504263	3.42694	1.31316	11.1849	3.09044
ENSMUST00000034243.6	ENSMUSG00000031790	Mmp15	2.80255e-06	0.000205471	21.9472	10.0471	1	6.86512	1.11634	0.00240613	1.11394	0.034929	1.11394	3.83789	21.5598	2.48996
ENSMUST00000122384.8	ENSMUSG00000032470	Mras	0.000412759	0.00645184	12.4735	42.5914	1	3.26968	4.73238	1.25893	3.47345	0.363007	3.47345	1.37246	7.70263	2.48859
ENSMUST00000041142.3	ENSMUSG00000042784	Muc1	3.38438e-07	5.62738e-05	26.0169	29.7951	1	4.62866	3.31056	0.0737385	3.23683	0.117949	3.23683	1.42826	11.2782	2.9812
ENSMUST00000106957.7	ENSMUSG00000061086	Myl4	0.000515161	0.00758224	12.06	51.9953	1	4.51455	5.77725	0.588328	5.18892	0.128205	5.18892	2.41171	34.5674	3.84129
ENSMUST00000088552.6	ENSMUSG00000067818	Myl9	3.33037e-06	0.000231093	21.6161	12.9727	1	4.78755	1.44141	0.0282177	1.41319	0.105305	1.41319	2.68487	16.5419	2.6232
ENSMUST00000022340.4	ENSMUSG00000021806	Nid2	4.56876e-05	0.00137032	16.6191	27.903	1	6.93365	3.10033	0.315955	2.78438	0.0340431	2.78438	3.49272	40.1244	3.52206
ENSMUST00000109526.1	ENSMUSG00000067786	Nnat	1.27995e-09	2.42609e-06	36.8436	104.686	1	2.51489	11.6318	0.0202174	11.6115	0.636633	11.6115	1	14.2515	3.83305
ENSMUST00000168890.1	ENSMUSG00000042834	Nrep	3.14403e-08	1.44064e-05	30.6165	31.9154	1	4.6314	3.54616	0.102348	3.44381	0.117715	3.44381	1.3498	12.6094	3.22368
ENSMUST00000026917.9	ENSMUSG00000025810	Nrp1	3.3674e-08	1.46989e-05	30.4834	20.6279	1	5.26324	2.29199	0.0109951	2.28099	0.0775464	2.28099	1.51872	10.3356	2.76669
ENSMUST00000037423.3	ENSMUSG00000037279	Ovol2	4.86819e-08	1.83707e-05	29.7686	12.6206	1	5.0318	1.40229	0.014765	1.38753	0.0893184	1.38753	2.42003	14.3801	2.57097
ENSMUST00000128880.7	ENSMUSG00000036737	Oxsr1	0.0010157	0.0125387	10.7987	44.3487	1	4.04648	4.92764	1.05032	3.87731	0.183292	3.87731	1.35952	7.10939	2.38663
ENSMUST00000081525.3	ENSMUSG00000037348	Paqr7	2.18926e-05	0.000808123	18.0171	74.4773	1	3.67333	8.27526	0.332925	7.94233	0.249522	7.94233	1.11071	9.65197	3.11934
ENSMUST00000031731.13	ENSMUSG00000029718	Pcolce	0.000657263	0.00909536	11.6064	47.3513	1	4.31048	5.26125	0.367451	4.8938	0.149388	4.8938	1.60891	13.9748	3.11867
ENSMUST00000025522.10	ENSMUSG00000024620	Pdgfrb	8.33467e-09	6.62126e-06	33.1954	14.5064	1	6.20461	1.61182	0.00520626	1.60662	0.0466864	1.60662	2.06486	13.1598	2.67202
ENSMUST00000018755.9	ENSMUSG00000020388	Pdlim4	2.09955e-06	0.000173462	22.5017	14.4609	1	4.87084	1.60676	0.190573	1.41619	0.0993679	1.41619	2.67231	17.1912	2.68551
ENSMUST00000058865.13	ENSMUSG00000038298	Pdzk1	0.000325533	0.00541619	12.9174	90.371	1	3.60498	10.0412	1.13525	8.90597	0.26572	8.90597	1.42346	12.0853	3.08577
ENSMUST00000162251.7	ENSMUSG00000037747	Phyhipl	2.2079e-06	0.000177613	22.4051	34.7861	1	3.66092	3.86512	0.258715	3.60641	0.252358	3.60641	1.22922	7.91811	2.68742
ENSMUST00000107482.9	ENSMUSG00000041237	Pklr	2.54451e-05	0.000892474	17.731	89.9794	1	3.37875	9.99771	0.343257	9.65446	0.328605	9.65446	1.09145	7.69307	2.81731
ENSMUST00000121646.7	ENSMUSG00000019817	Plagl1	5.73336e-10	1.79448e-06	38.4101	44.2996	1	6.69251	4.92218	0.00678254	4.9154	0.0373977	4.9154	1.75294	51.7531	4.8838
ENSMUST00000033941.6	ENSMUSG00000031538	Plat	1.90385e-06	0.000164181	22.6897	14.7711	1	6.52181	1.64124	0.00427599	1.63696	0.040218	1.63696	4.80954	37.0886	2.947
ENSMUST00000032336.6	ENSMUSG00000030214	Plbd1	3.73981e-07	5.97561e-05	25.8241	19.3713	1	6.97077	2.15236	0.0027751	2.14959	0.0335837	2.14959	7.19864	88.2067	3.61509
ENSMUST00000081232.8	ENSMUSG00000034330	Plcg2	3.52737e-07	5.77491e-05	25.937	19.9742	1	5.87958	2.21935	0.0087192	2.21063	0.0553795	2.21063	1.88642	14.4464	2.93699
ENSMUST00000186917.6	ENSMUSG00000041757	Plekha6	0.00427736	0.0354005	8.16215	141.059	1	2.82804	15.6732	0.616634	15.0565	0.511875	15.0565	1.02384	11.5065	3.49038
ENSMUST00000048452.5	ENSMUSG00000034845	Plvap	5.46304e-07	7.5305e-05	25.093	9.15444	1	6.22216	1.01716	0.00404922	1.01311	0.0462803	1.01311	5.26851	28.9726	2.45922
ENSMUST00000018361.9	ENSMUSG00000018217	Pmp22	6.62028e-05	0.00175337	15.9164	36.9513	1	4.72077	4.1057	0.0785046	4.0272	0.110401	4.0272	2.08804	16.615	2.99226
ENSMUST00000143258.1	ENSMUSG00000027750	Postn	1.42802e-05	0.000608342	18.8313	59.4767	1	2.88886	6.60852	0.588087	6.02043	0.489985	6.02043	1.26242	16.3295	3.69322
ENSMUST00000107985.9	ENSMUSG00000027750	Postn	0.000658254	0.00909961	11.6036	78.6113	1	4.28225	8.73459	0.319876	8.41472	0.152638	8.41472	1.30895	11.341	3.11506
ENSMUST00000117373.7	ENSMUSG00000027750	Postn	0.000719802	0.00970325	11.4374	72.6364	1	5.46385	8.07071	0.695501	7.37521	0.0692126	7.37521	1.86088	30.315	4.02598
ENSMUST00000035672.4	ENSMUSG00000039457	Ppl	9.93774e-08	2.79771e-05	28.3861	16.8983	1	5.77179	1.87759	0.00628399	1.87131	0.0586476	1.87131	1.56604	8.64417	2.4646
ENSMUST00000173091.1	ENSMUSG00000024953	Prdx5	0.00523577	0.0407944	7.79615	44.8525	1	1.5802	4.98362	2.09063	2.89299	1.09966	2.89299	1.24137	6.30188	2.34385
ENSMUST00000102954.9	ENSMUSG00000069258	Prl2b1	7.14945e-06	0.000384354	20.1528	18.1768	1	6.44086	2.01965	0.0030137	2.01664	0.0417053	2.01664	11.9273	135.802	3.50916
ENSMUST00000110335.9	ENSMUSG00000062551	Prl2c1	0.00321976	0.0288947	8.67856	17.917	1	5.36566	1.99078	0.0986774	1.8921	0.0731124	1.8921	6.76997	49.602	2.87318
ENSMUST00000220558.1	ENSMUSG00000079092	Prl2c2	0.00101444	0.0125387	10.801	15.3185	1	8.72034	1.70205	0.00249629	1.69955	0.024221	1.69955	328.779	3366.22	3.35594
ENSMUST00000110594.3	ENSMUSG00000079092	Prl2c2	0.00131872	0.015122	10.3161	10.0134	1	9.84113	1.1126	0.00123678	1.11136	0.0282846	1.11136	523.036	2914.93	2.47848
ENSMUST00000222139.1	ENSMUSG00000056457	Prl2c3	0.000157564	0.00325075	14.2796	18.7908	1	9.6344	2.08787	0.00118719	2.08668	0.0269097	2.08668	411.307	5076.79	3.62563
ENSMUST00000099805.2	ENSMUSG00000056457	Prl2c3	0.000215491	0.00403439	13.6909	25.3367	1	9.92842	2.81519	0.00564131	2.80955	0.0289648	2.80955	345.825	6516.8	4.23605
ENSMUST00000035273.3	ENSMUSG00000038891	Prl3b1	2.95422e-07	5.17681e-05	26.2794	70.2388	1	6.35953	7.80431	0.0173692	7.78694	0.043307	7.78694	4.17529	495.338	6.89039
ENSMUST00000225089.1	ENSMUSG00000038891	Prl3b1	5.83411e-07	7.83893e-05	24.9663	65.2453	1	4.767	7.24947	0.150573	7.0989	0.106841	7.0989	1.8698	132.111	6.14272
ENSMUST00000080595.2	ENSMUSG00000021347	Prl7b1	0.00345427	0.0303843	8.5505	24.669	1	5.85096	2.741	0.0085304	2.73247	0.0562309	2.73247	8.3513	103.315	3.6289
ENSMUST00000021776.3	ENSMUSG00000021348	Prl7d1	0.000179181	0.00353237	14.0377	14.7334	1	8.74962	1.63705	0.000298924	1.63675	0.0242299	1.63675	126.892	972.889	2.93867
ENSMUST00000057927.9	ENSMUSG00000044562	Rasip1	3.82258e-08	1.55752e-05	30.2374	18.3832	1	5.12154	2.04258	0.0157501	2.02683	0.0844262	2.02683	1.55382	9.30868	2.58276
ENSMUST00000051937.8	ENSMUSG00000049907	Rasl11b	0.000362319	0.00584191	12.7171	58.3026	1	3.49754	6.47806	0.361878	6.11619	0.293928	6.11619	1.26231	7.1315	2.49814
ENSMUST00000031317.9	ENSMUSG00000029370	Rassf6	2.04388e-05	0.000774026	18.148	86.15	1	3.19796	9.57222	0.701227	8.871	0.386537	8.871	1.14753	8.93721	2.96129
ENSMUST00000052068.10	ENSMUSG00000046402	Rbp1	2.82265e-06	0.000205736	21.9335	29.2356	1	6.07945	3.2484	0.0089566	3.23944	0.049769	3.23944	2.8214	35.6997	3.66143
ENSMUST00000036109.7	ENSMUSG00000037962	Rflna	1.39641e-07	3.37727e-05	27.7278	90.1532	1	2.28629	10.017	0.821717	9.19531	0.737142	9.19531	1	6.90179	2.78697
ENSMUST00000197746.1	ENSMUSG00000037962	Rflna	8.89781e-07	0.000101562	24.153	29.8911	1	3.82653	3.32123	0.470721	2.85051	0.218486	2.85051	1.20827	7.83996	2.6979
ENSMUST00000021207.6	ENSMUSG00000020846	Rflnb	4.78296e-10	1.59057e-06	38.7639	23.0869	1	6.54969	2.56521	0.00529367	2.55991	0.0397292	2.55991	2.7513	37.4226	3.76573
ENSMUST00000173284.1	ENSMUSG00000041354	Rgl2	1.63885e-06	0.000147885	22.9778	11.2169	1	4.95956	1.24632	0.0848437	1.16148	0.0936085	1.16148	3.74905	20.9582	2.48292
ENSMUST00000027997.8	ENSMUSG00000026678	Rgs5	8.96178e-05	0.00215471	15.3437	13.9136	1	7.05837	1.54596	0.00139817	1.54456	0.0325538	1.54456	5.2659	39.269	2.89864
ENSMUST00000024721.7	ENSMUSG00000023926	Rhag	5.64861e-08	2.00212e-05	29.4804	90.7852	1	2.7156	10.0872	0.0149038	10.0723	0.55448	10.0723	1.01798	6.10276	2.58375
ENSMUST00000096453.11	ENSMUSG00000071766	Rhox12	1.25689e-08	8.42697e-06	32.3969	39.0312	1	5.12578	4.3368	0.0577338	4.27907	0.084206	4.27907	2.28751	64.8135	4.82445
ENSMUST00000006362.3	ENSMUSG00000006200	Rhox6	2.02172e-08	1.06394e-05	31.4736	8.08074	1	9.37464	0.897859	0.000136302	0.897723	0.0256141	0.897723	224.825	1332.47	2.56723
ENSMUST00000089062.7	ENSMUSG00000068048	Rhox9	1.14558e-08	8.02026e-06	32.5771	11.9751	1	9.18166	1.33056	0.000193721	1.33037	0.0249367	1.33037	183.958	1582.29	3.10456
ENSMUST00000101217.3	ENSMUSG00000072945	Ripply1	2.95671e-09	4.03537e-06	35.2122	87.3365	1	2.41384	9.70406	0.0383655	9.66569	0.680378	9.66569	1.00893	15.2399	3.91695
ENSMUST00000001347.6	ENSMUSG00000001313	Rnd2	2.08827e-11	2.43368e-07	44.8862	11.0953	1	7.44271	1.23281	0.0013624	1.23145	0.0288551	1.23145	19.2738	156.107	3.01782
ENSMUST00000082424.10	ENSMUSG00000064373	Selenop	0.00571507	0.0434659	7.63802	18.5596	1	5.93712	2.06217	0.2795	1.78267	0.0536989	1.78267	4.72612	41.6056	3.13805
ENSMUST00000033952.7	ENSMUSG00000031548	Sfrp1	4.67263e-09	5.05973e-06	34.3212	22.947	1	5.10749	2.54967	0.0153341	2.53433	0.0851626	2.53433	1.32846	7.88433	2.56924
ENSMUST00000080751.8	ENSMUSG00000062760	Shisal1	1.88459e-07	4.16081e-05	27.148	35.7909	1	4.85417	3.97676	0.277299	3.69946	0.100516	3.69946	1.1503	6.47409	2.49267
ENSMUST00000031868.4	ENSMUSG00000029843	Slc13a4	0.00200829	0.0205297	9.54194	92.2062	1	5.48652	10.2451	0.0424616	10.2027	0.0683552	10.2027	3.01688	34.0059	3.49466
ENSMUST00000046807.6	ENSMUSG00000037762	Slc16a9	1.50087e-08	9.17912e-06	32.0522	23.6583	1	5.64099	2.6287	0.0158645	2.61284	0.0628766	2.61284	1.66597	15.0088	3.17137
ENSMUST00000052348.11	ENSMUSG00000000154	Slc22a18	1.46914e-05	0.000619415	18.7772	10.982	1	5.51587	1.22022	0.204342	1.01588	0.0672667	1.01588	3.92228	20.0816	2.35611
ENSMUST00000145943.7	ENSMUSG00000000154	Slc22a18	7.18655e-05	0.00185229	15.7611	34.1509	1	4.97954	3.79455	1.16685	2.62769	0.0923883	2.62769	2.1966	28.224	3.68358
ENSMUST00000148390.2	ENSMUSG00000038267	Slc22a23	2.78645e-07	5.01528e-05	26.3923	24.7961	1	6.12512	2.75513	0.028764	2.72636	0.048605	2.72636	1.77519	16.2683	3.19602
ENSMUST00000040336.11	ENSMUSG00000038267	Slc22a23	2.52847e-06	0.000191918	22.1447	35.7126	1	5.39412	3.96807	0.399703	3.56836	0.0719492	3.56836	1.29192	9.58637	2.89146
ENSMUST00000024595.3	ENSMUSG00000023828	Slc22a3	1.02998e-09	2.24658e-06	37.2673	79.0919	1	4.54942	8.78799	0.171999	8.61599	0.124958	8.61599	1.07052	19.326	4.17415
ENSMUST00000021971.5	ENSMUSG00000021509	Slc25a48	2.3272e-08	1.15573e-05	31.2004	23.4317	1	5.22722	2.60353	0.0154065	2.58812	0.0792072	2.58812	1.48259	11.6103	2.96922
ENSMUST00000230086.1	ENSMUSG00000022464	Slc38a4	0.000566469	0.00813183	11.8831	25.8968	1	6.96166	2.87742	1.05242	1.825	0.0336951	1.825	12.7415	97.2908	2.93276
ENSMUST00000152067.7	ENSMUSG00000022094	Slc39a14	0.000109254	0.00248853	14.9696	14.3768	1	4.96357	1.59743	0.517025	1.0804	0.0933618	1.0804	2.02074	10.7811	2.41556
ENSMUST00000029810.5	ENSMUSG00000053897	Slc39a8	0.00593592	0.0445848	7.56965	88.1218	1	4.8083	9.79131	0.708349	9.08296	0.103782	9.08296	2.41495	16.4869	2.77125
ENSMUST00000006749.9	ENSMUSG00000006574	Slc4a1	1.89334e-09	3.11966e-06	36.0805	45.4089	1	6.22784	5.04544	0.00990656	5.03553	0.0461503	5.03553	1.55811	38.135	4.61325
ENSMUST00000115049.8	ENSMUSG00000028962	Slc4a2	0.00158042	0.017259	9.98242	11.9269	1	6.63096	1.32521	0.952234	0.372976	0.038368	0.372976	4.17973	22.8834	2.45282
ENSMUST00000000809.2	ENSMUSG00000000792	Slc5a5	2.21871e-06	0.000178059	22.3957	18.8897	1	4.90815	2.09885	0.0190764	2.07978	0.0968759	2.07978	1.56102	8.27949	2.40706
ENSMUST00000032200.15	ENSMUSG00000030109	Slc6a12	8.15949e-06	0.000419064	19.9001	24.4759	1	5.16931	2.71955	0.0308233	2.68873	0.0819997	2.68873	1.67715	14.9848	3.15942
ENSMUST00000165470.8	ENSMUSG00000055368	Slc6a2	2.37772e-07	4.66841e-05	26.6988	29.0956	1	6.54362	3.23284	0.32433	2.90851	0.0398346	2.90851	1.86173	26.8409	3.84971
ENSMUST00000072939.7	ENSMUSG00000055368	Slc6a2	6.72096e-06	0.000370579	20.2711	61.8903	1	6.5264	6.8767	1.7102	5.1665	0.0401368	5.1665	1.46886	58.3645	5.31233
ENSMUST00000074501.11	ENSMUSG00000033419	Snap91	3.20757e-06	0.000225752	21.6882	26.4779	1	4.70867	2.94199	0.289265	2.65272	0.111358	2.65272	1.44766	9.84002	2.76494
ENSMUST00000098495.9	ENSMUSG00000033419	Snap91	0.000704359	0.00956792	11.4777	49.5196	1	4.93829	5.50218	0.424178	5.078	0.0949379	5.078	1.43317	9.79536	2.77289
ENSMUST00000135107.3	ENSMUSG00000045179	Sox3	6.24518e-05	0.00168636	16.0268	67.3767	1	3.10657	7.4863	0.14132	7.34498	0.416997	7.34498	1.15008	5.96872	2.37568
ENSMUST00000112748.7	ENSMUSG00000029304	Spp1	0.00662304	0.0480959	7.37246	36.7385	1	4.52711	4.08206	2.41297	1.66909	0.127024	1.66909	2.25847	16.95	2.90787
ENSMUST00000166101.1	ENSMUSG00000021061	Sptb	5.35285e-09	5.27384e-06	34.0567	51.6086	1	5.36169	5.73429	0.121912	5.61238	0.0732769	5.61238	1.11711	10.8682	3.28227
ENSMUST00000041500.7	ENSMUSG00000032802	Srxn1	2.24494e-05	0.000820954	17.9693	8.12267	1	7.35726	0.902519	0.00097953	0.90154	0.0295663	0.90154	10.6056	58.3254	2.4593
ENSMUST00000033979.5	ENSMUSG00000031574	Star	2.48835e-07	4.7971e-05	26.6109	61.8496	1	7.75895	6.87218	0.00272072	6.86946	0.0267161	6.86946	3.13507	328.517	6.71132
ENSMUST00000210565.1	ENSMUSG00000031574	Star	3.18893e-06	0.000225224	21.6994	88.2883	1	5.28659	9.80981	0.327649	9.48216	0.0764993	9.48216	2.52925	413.484	7.35298
ENSMUST00000036606.13	ENSMUSG00000031216	Stard8	1.66804e-05	0.000674414	18.5351	16.769	1	5.7513	1.86322	0.00852115	1.8547	0.0592895	1.8547	1.88567	9.88614	2.39033
ENSMUST00000112640.7	ENSMUSG00000026389	Steap3	8.83531e-09	6.62126e-06	33.082	29.3229	1	6.03515	3.2581	0.0144989	3.2436	0.0509435	3.2436	2.18393	35.1442	4.00829
ENSMUST00000134450.1	ENSMUSG00000032327	Stra6	1.2249e-05	0.00055186	19.1241	40.6208	1	1.54027	4.51342	0.167899	4.34552	1.12201	4.34552	1.05737	6.27595	2.56936
ENSMUST00000167479.7	ENSMUSG00000032327	Stra6	1.8562e-05	0.000719961	18.3314	12.5657	1	6.36206	1.39619	0.460075	0.936116	0.0432554	0.936116	3.67819	26.4036	2.84367
ENSMUST00000085677.8	ENSMUSG00000032327	Stra6	0.00137663	0.0156512	10.2368	57.6424	1	5.55647	6.40471	1.44895	4.95576	0.0657997	4.95576	2.2912	29.1372	3.66868
ENSMUST00000149604.4	ENSMUSG00000085957	Syna	1.92874e-07	4.17989e-05	27.1032	33.0088	1	6.37513	3.66765	0.0066128	3.66104	0.0429909	3.66104	3.35765	75.778	4.49625
ENSMUST00000059362.2	ENSMUSG00000047977	Synb	1.05556e-09	2.24658e-06	37.2194	34.7578	1	5.47854	3.86198	0.0228794	3.8391	0.0686551	3.8391	1.36312	16.7932	3.62289
ENSMUST00000207918.1	ENSMUSG00000030852	Tacc2	0.000613229	0.00861825	11.7354	105.329	1	4.04516	11.7032	0.622767	11.0805	0.183483	11.0805	1.20562	7.49271	2.63571
ENSMUST00000034590.3	ENSMUSG00000032085	Tagln	6.66822e-06	0.000368696	20.2861	20.9157	1	5.34729	2.32396	0.0202911	2.30367	0.0738785	2.30367	2.57051	26.2742	3.35352
ENSMUST00000215509.1	ENSMUSG00000032085	Tagln	8.38907e-05	0.00206269	15.4685	50.3557	1	2.33347	5.59508	0.296125	5.29896	0.715985	5.29896	1.6227	20.295	3.64466
ENSMUST00000030489.8	ENSMUSG00000028717	Tal1	2.5436e-06	0.000192792	22.1333	74.9927	1	3.90018	8.33252	0.185204	8.14731	0.205901	8.14731	1.05642	7.25631	2.78005
ENSMUST00000062613.11	ENSMUSG00000050052	Tdrp	4.77289e-08	1.81397e-05	29.8069	14.509	1	6.47037	1.61211	0.00395741	1.60815	0.0411512	1.60815	4.33255	36.9146	3.0909
ENSMUST00000097216.4	ENSMUSG00000030796	Tead2	0.000322507	0.00537779	12.9349	8.78506	1	6.54775	0.976118	0.507333	0.468785	0.0397628	0.468785	7.46497	38.9791	2.38449
ENSMUST00000024786.13	ENSMUSG00000023990	Tfeb	1.16592e-05	0.000534796	19.2183	15.8662	1	6.45801	1.76291	0.443554	1.31935	0.0413816	1.31935	4.61845	40.7065	3.13978
ENSMUST00000111722.7	ENSMUSG00000027082	Tfpi	0.00341838	0.0301598	8.56952	8.1657	1	8.98948	0.9073	0.00171652	0.905583	0.0244878	0.905583	143.224	773.26	2.43268
ENSMUST00000032066.12	ENSMUSG00000029999	Tgfa	1.39833e-08	8.96415e-06	32.1897	17.4416	1	5.97133	1.93795	0.00554777	1.93241	0.0527175	1.93241	1.92997	14.0287	2.86173
ENSMUST00000047421.5	ENSMUSG00000033191	Tie1	4.38626e-09	4.86217e-06	34.4443	14.6653	1	5.79384	1.62947	0.0315729	1.5979	0.0579649	1.5979	1.94006	11.9122	2.61827
ENSMUST00000162624.7	ENSMUSG00000023010	Tmbim6	0.000964613	0.012068	10.8943	94.6858	1	4.05467	10.5206	1.3034	9.21724	0.182113	9.21724	4.12672	52.1124	3.65856
ENSMUST00000067853.5	ENSMUSG00000054675	Tmem119	6.60792e-08	2.18381e-05	29.1764	20.2508	1	4.33663	2.25009	0.0375824	2.21251	0.146451	2.21251	1.3441	7.00441	2.38162
ENSMUST00000069695.8	ENSMUSG00000055912	Tmem150a	1.29779e-06	0.000125158	23.4265	22.5996	1	6.53217	2.51106	0.12237	2.38869	0.0400349	2.38869	6.31587	83.7752	3.72947
ENSMUST00000100819.11	ENSMUSG00000072680	Tmem254c	0.00300436	0.0274997	8.80482	62.6323	1	3.74122	6.95915	1.45425	5.5049	0.234852	5.5049	2.15313	12.3459	2.51953
ENSMUST00000107773.2	ENSMUSG00000028328	Tmod1	1.78802e-07	3.99735e-05	27.2497	25.11	1	4.44782	2.79	0.218217	2.57178	0.134707	2.57178	1.22927	6.31789	2.36164
ENSMUST00000000395.7	ENSMUSG00000000385	Tmprss2	0.000652	0.00903428	11.6213	29.1691	1	5.96263	3.24101	0.0263097	3.2147	0.0529659	3.2147	3.47934	23.1658	2.73511
ENSMUST00000225936.1	ENSMUSG00000033834	Tpbpa	0.00014751	0.00310271	14.4037	9.61523	1	7.13771	1.06836	0.00199312	1.06637	0.0316826	1.06637	33.542	202.482	2.59375
ENSMUST00000225275.1	ENSMUSG00000033834	Tpbpa	0.000184244	0.00360944	13.9853	10.6553	1	8.23213	1.18392	0.000403348	1.18352	0.0247936	1.18352	140.735	934.412	2.73107
ENSMUST00000021885.7	ENSMUSG00000033834	Tpbpa	0.000421025	0.00653498	12.4365	11.1838	1	7.32353	1.24264	0.00325573	1.23939	0.0298638	1.23939	19.5157	119.415	2.61328
ENSMUST00000035158.15	ENSMUSG00000032554	Trf	0.000536691	0.0078172	11.9837	34.7507	1	5.55279	3.86119	0.422567	3.43862	0.065931	3.43862	2.21594	41.841	4.23892
ENSMUST00000168142.7	ENSMUSG00000032554	Trf	0.00667815	0.0483773	7.35756	29.928	1	2.87707	3.32534	1.09849	2.22684	0.494164	2.22684	1.62871	8.19127	2.33035
ENSMUST00000090554.10	ENSMUSG00000068735	Trp53i11	0.00138224	0.0156748	10.2293	60.0516	1	5.29819	6.6724	1.42353	5.24887	0.0759873	5.24887	2.04579	24.1198	3.55949
ENSMUST00000071135.5	ENSMUSG00000062591	Tubb4a	9.88413e-10	2.24658e-06	37.3476	33.5094	1	4.98295	3.72326	0.0281414	3.69512	0.0921827	3.69512	1.43429	18.4513	3.68531
ENSMUST00000148188.8	ENSMUSG00000037446	Tulp1	1.9529e-08	1.0391e-05	31.5408	29.4249	1	4.57549	3.26943	0.172359	3.09707	0.122597	3.09707	1.7369	24.6612	3.82766
ENSMUST00000041543.8	ENSMUSG00000037428	Vgf	3.68143e-08	1.51846e-05	30.3104	21.7898	1	5.46409	2.42109	0.114782	2.3063	0.0692035	2.3063	1.87659	18.1602	3.2746
ENSMUST00000073945.5	ENSMUSG00000066735	Vkorc1l1	5.76549e-05	0.00160297	16.1782	54.2208	1	2.11046	6.02453	0.968955	5.05558	0.819729	5.05558	1.25088	6.69775	2.42073
ENSMUST00000041416.7	ENSMUSG00000037440	Vnn1	5.8784e-09	5.54937e-06	33.8745	74.104	1	4.52373	8.23378	0.126248	8.10753	0.12734	8.10753	1.11455	24.6674	4.46807
ENSMUST00000010941.5	ENSMUSG00000010797	Wnt2	5.35361e-07	7.50561e-05	25.132	89.6108	1	2.74079	9.95675	0.0110386	9.94571	0.544705	9.94571	1.02576	6.42104	2.64612
ENSMUST00000071711.3	ENSMUSG00000059334	Zfp36l3	6.15345e-09	5.54937e-06	33.7855	7.41869	1	7.46827	0.824298	0.00095653	0.823342	0.0286539	0.823342	14.0025	73.8732	2.39936
