## Supplementary Tables for "Identifying novel regulators of placental development using time series transcriptomic data and network analyses": tableS11.xlsx

### Sheet: IntDensity
Siah2 - Raw integrated density					Siah2 - % capacity
	NC	SiRNA1	SiRNA2			NC	SiRNA1	SiRNA2
Rep1	336928	7632.59	135792		Rep1	100	2.26534	40.3028
Rep2	1.38077e+06	13941.3	76395.4		Rep2	100	1.00967	5.5328
Rep3	998561	10115.9	25634.6		Rep3	100	1.01305	2.56716
Average	905420	10563.2	79273.9		Average	100	1.42935	16.1343
					SE	0	0.417996	12.1146
Mtdh - Raw integrated density					Mtdh - % capacity
	NC	SiRNA1	SiRNA2			NC	SiRNA1	SiRNA2
Rep1	1.45142e+06	464223	6428.21		Rep1	100	31.984	0.442892
Rep2	657875	153877	4876.16		Rep2	100	23.3901	0.741198
Rep3	998561	786797	31553.7		Rep3	100	78.7931	3.15992
Average	1.03595e+06	468299	14286		Average	100	44.7224	1.448
					SE	0	17.215	0.86028
Ncor2 - Raw integrated density					Ncor2 - % capacity
	NC	SiRNA1	SiRNA2			NC	SiRNA1	SiRNA2
Rep1	497667	10279.8	25006		Rep1	100	2.0656	5.02464
Rep2	1.28048e+06	22761.4	599391		Rep2	100	1.77756	46.8097
Rep3	442149	8135.47	19246.4		Rep3	100	1.83998	4.35292
Average	740100	13725.6	214548		Average	100	1.89438	18.7291
					SE	0	0.0874847	14.0417
Hnrnpk - Raw integrated density					Hnrnpk - % capacity
	NC	SiRNA1	SiRNA2			NC	SiRNA1	SiRNA2
Rep1	1.45142e+06	3800.03	17342		Rep1	100	0.261815	1.19483
Rep2	657875	3531.88	11285.4		Rep2	100	0.536862	1.71543
Rep3	626408	3448.27	6666.53		Rep3	100	0.550483	1.06425
Average	911901	3593.39	11764.6		Average	100	0.44972	1.32484
					SE	0	0.0940347	0.198902

### Sheet: %KD
Fold change	Sample	Rep1	Rep2	Rep3	Average	Std Dev
	Ncor2_#1	0.167895	0.231884	0.244879	0.214886	0.0412106
	Ncor2_#2	0.2535	0.271638	0.262565	0.262568	0.00906914
	Siah2_#1	0.237472	0.161935	0.217648	0.205685	0.0391637
	Siah2_#2	0.188012	0.103336	0.135468	0.142272	0.0427458
	Mtdh_#1	0.0996898	0.0996898	0.2	0.133127	0.0579141
	Mtdh_#2	0.147773	0.147773	0.26	0.185182	0.0647944
	Hnrnpk_#1	0.0741139	0.0944746	0.0786952	0.0824279	0.0106812
	Hnrnpk_#2	0.0835875	0.0705088	0.0562429	0.0701131	0.0136766
	NC	1	1	1	1	0
