## Supplementary Tables for "Identifying novel regulators of placental development using time series transcriptomic data and network analyses": tableS12.xlsx

### Sheet: RIN_numReads
Sample	ID	RIN	Total reads	Pseudoaligned reads	% pseudo-aligned
e7.5_2	R37	8.8	50048127	42944837	85.8071
e7.5_3	R44	9	18173490	16211502	89.2041
e7.5_4	R59	8.2	36672905	31161910	84.9726
e7.5_5	R62	8.9	53960813	46940917	86.9908
e7.5_6	R65	7.7	45807283	39978290	87.275
e8.5_1	R47	10	26126496	22663468	86.7451
e8.5_2	R50	10	39774029	35190316	88.4756
e8.5_3	R53	10	35323385	30065648	85.1154
e8.5_4	R68	10	34534912	29824241	86.3597
e8.5_5	R71	9.6	33362176	28981115	86.8682
e8.5_6	R74	10	33681792	29769831	88.3855
e9.5_1	R1	9.2	39590842	34320785	86.6887
e9.5_2	R7	10	35709476	29941476	83.8474
e9.5_3	R10	9.6	45741487	39932968	87.3014
e9.5_4	R13	9.9	35870825	31178990	86.9202
e9.5_5	R16	9.8	47961081	40096517	83.6022

### Sheet: siRNA
SiRNA	Vendor	catalog #
Ncor2_#1	ThermoFisher	s18467
Ncor2_#2	ThermoFisher	s18468
Siah2_#1	ThermoFisher	S12838
Siah2_#2	Qiagen	SI00082086
Mtdh_#1	ThermoFisher	s40864
Mtdh_#2	ThermoFisher	s40866
Hnrnpk_#1	ThermoFisher	s6737
Hnrnpk_#2	ThermoFisher	s6739
Negative control	ThermoFisher	4390843

### Sheet: qPCR-Primers
qPCR primers
Gene name	Forward	Reverse
Ncor2_hg38_RT	ACGAGGTGTCAGAGATCATCGA	TGATGAACTTGATGCGCTGCT
Siah2_hg38_RT	TGTTTCCCTGTAAGTATGCC	TGTTTCCCTGTAAGTATGCC
Mtdh_hg38_RT	GCCGCCAATACTACAAGAG	TCAGACTTGGTCTGTGAAGG
Hnrnpk_hg38_RT	TTCAGTCCCAGACAGCAGTG	TCCACAGCATCAGATTCGAG
Gapdh_hg38_RT	TGCACCACCAACTGCTTAGC	GGCATGGACTGTGGTCATGAG
